# Hierarchical small molecule inhibition of MYST acetyltransferases

**DOI:** 10.1101/2025.04.25.650653

**Authors:** Xuemin Chen, Alexandra Castroverde, Minervo Perez, Ronald Holewinski, Kiall F. Suazo, Rashmi Karki, Thorkell Andressen, Benjamin A. Garcia, Jordan L. Meier

**Affiliations:** Chemical Biology Laboratory, National Cancer Institute, Frederick, Maryland, 21702, United States; Protein Characterization Laboratory, Frederick National Laboratory for Cancer Research, Leidos Biomedical Research, Frederick, Maryland, 21701, United States; Department of Biochemistry and Molecular Biophysics, Washington University School of Medicine, St. Louis, Missouri, 63110, United States

## Abstract

MYST lysine acetyltransferases (KATs) is a class of epigenetic enzymes critical for cellular function that constitute an emerging therapeutic target in cancer. Recently, several drug-like MYST inhibitors have been reported that show promise in a variety of preclinical models as well as in clinical trials of breast cancer. However, the comparative properties of these small molecules remains to be directly assessed. Here we apply an integrated profiling strategy to systematically define the potency and selectivity of drug-like MYST KAT inhibitors. First, we use optimized chemoproteomic profiling and histone acetylation biormarkers to study the industry-developed KAT inhibitor PF-9363. This reveals dose-dependent engagement of native KAT complexes, with hierarchical inhibition following the order KAT6A/B > KAT7 >> KAT8 > KAT5. Next, we demonstrate how PF-9363’s ability to disrupt capture of MYST complex members in chemoproteomic experiments can be leveraged to identify new candidate members of these complexes, including the transcription factor FOXK2. Applying insights from these studies to WM-8014, WM-1119 and WM-3835, which have been extensively applied in the literature as MYST probes, highlights unexpected cross-inhibition and suggests a new framework for how these small molecules and biomarkers may be applied to differentiate KAT6A/B and KAT7-dependent phenotypes. Finally, we benchmark the activity of PF-9363 in the NCI-60 cell line screen, providing evidence that it can inhibit the growth of cell lines that are resistant to other epigenetic inhibitors by engaging the essential MYST enzyme KAT8 at high concentrations. Collectively, our studies indicate the potential for MYST KAT inhibitors to exhibit dose-dependent target engagement reminiscent of kinase inhibitors and specify assays and biomarkers for facile monitoring of selective and hierarchical effects.
