## Supplementary Tables for "Hierarchical small molecule inhibition of MYST acetyltransferases": Table S1 ΓÇô Reported MYST inhibitor selectivities.xlsx

### Sheet: info
	Supplementary Table 1. Reported MYST inhibitor selectivities
	Sheet name	Concents
	PF-9363	Assessment of PF-9363 selectivity for MYST enzymes/HAT domains
	WM-8014	Assessment ofWM-8014 selectivity for MYST enzymes/HAT domains
	WM-1119	Assessment of WM-1119 selectivity for MYST enzymes/HAT domains
	WM-3835	Assessment of WM-3835 selectivity for MYST enzymes/HAT domains
	BAY-184	Assessment of BAY-184 selectivity for MYST enzymes/HAT domains
	CTx 146	Assessment of CTx 146 selectivity for MYST enzymes/HAT domains

### Sheet: PF-9363
Enzymatic assays: measure the enzymatic transfer of the acetyl group from the AcCoA substrate to a peptide substrate using a mass spectrometry-based assay (SAMDI Tech, Inc. Chicago, IL).
	PF-9363 (CTx-648)	Assay conditions	Note	Reference
KAT6A Ki μM (n)	0.00027 (6)	5 nM full length (FL) KAT6A, 2 μM H3 1-21 peptide	Assays were run at either 1 μM or 25 μM AcCoA concentration depending on the compound potency, incubate for 20–45 min.	https://pubmed.ncbi.nlm.nih.gov/37557181/
KAT6B Ki μM (n)	0.0024 (5)	50 nM KAT6B HAT domain, 2 μM H3 1-21 peptide
KAT7 Ki μM (n)	0.07 (14)	25 nM FL KAT7, 2 μM H3 1-21 peptide
KAT8 Ki μM (n)	0.67 (9)	30 nM FL KAT8, 6 μM H3 1-21 peptide
KAT5 Ki μM (n)	0.42 (10)	50 nM FL KAT5, 2 μM H4 1-21 peptide
Cellular activity for PF-9363 characterized in ZR-75-1
Related enzyme	ZR-75-1	PF-9363 (CTx-648)	Assay conditions	Reference
KAT6A/B	H3K23Ac IC50 nM (n)	0.85 (25)	biomarker 1 day	https://pubmed.ncbi.nlm.nih.gov/37557181/
KAT7	H3K14Ac IC50 nM (n)	120 (30)
	Proliferation IC50 nM (n)	0.37 (16)	proliferation 10 days

### Sheet: WM-8014
Enzymatic assay: using Alpha Screen technology (https://pubmed.ncbi.nlm.nih.gov/22086725/). Briefly, purified enzymes were mixed with biotinylated histone substrate peptide, acetyl coenzyme A (AcCoA) at the KM determined for each enzyme and an acetyl-lysine-specific antibody. After 60 min at r.t., Alphascreen General IgG Protein A beads (PerkinElmer, Waltham, MA) were added and, after a further i…
	WM-8014	Assay conditions	Reference
KAT6A IC50 in μM	0.0082	used The MYST domains, 0.4 uM AcCoA, H4 peptide	https://www.nature.com/articles/s41586-018-0387-5
KAT6B IC50 in μM	0.028	used The MYST domains, 0.4 uM AcCoA, H4 peptide
KAT7 IC50 in μM	0.342	used The MYST domains, 1 uM AcCoA, H4 FL
KAT8 IC50 in μM	11	used The MYST domains, 0.4 uM AcCoA, H4 peptide
KAT5 IC50 in μM	0.224	used The MYST domains, 5 uM AcCoA, H4 peptide
SPR
	WM-8014	Assay conditions	Notes	Reference
KAT6A KD (M)	5.1*10^-9	used MYST domains	no	https://www.nature.com/articles/s41586-018-0387-5
KAT7 KD (M)	5.2*10^-8/ 9.3*10^-8	used MYST domains	Showed different results in different paragraphs
KAT5 KD (M)	8.5*10^-7	used MYST domains	no

### Sheet: WM-1119
Enzymatic assay: both (in black and in blue) used Alpha Screen technology (https://pubmed.ncbi.nlm.nih.gov/22086725/). same as WM-8014's assay.
	WM-1119_paper 1	Assay conditions_paper1	WM-1119_paper2	Assay conditions_paper2	References
KAT6A IC50 in μM	0.0063	used The MYST domains, 0.4 uM AcCoA.	0.077	used The MYST domains. Assays were run with 1 μM acetyl-CoA	Paper1: https://www.nature.com/articles/s41586-018-0387-5; Paper2: https://www.nature.com/articles/s41586-019-1835-6 (data from this paper is in blue)
KAT7 IC50 in μM	`--	`--	0.578	used The MYST domains. Assays were run with 1 μM acetyl-CoA
KAT5 IC50 in μM	`--	`--	9.8	used The MYST domains. Assays were run with 1 μM acetyl-CoA
SPR
	WM-1119	Assay conditions	Reference
KAT6A KD (M)	2.1*10^-9	used MYST domains	https://www.nature.com/articles/s41586-018-0387-5
KAT7 KD (M)	5.3*10^-7	used MYST domains
KAT5 KD (M)	2.2*10^-6	used MYST domains

### Sheet: WM-3835
Enzymatic assay: this paper's biochemical assay also used Alpha Screen technology (https://pubmed.ncbi.nlm.nih.gov/22086725/). same as WM-8014's assay.
	WM-3835 (KAT7i)	Assay conditions	Reference
KAT6A IC50 in μM	0.017	The MYST domains of each MYST were used. Assays were run with 1 μM acetyl-CoA concentration.	https://www.nature.com/articles/s41586-019-1835-6
KAT7 IC50 in μM	0.03
KAT5 IC50 in μM	0.312
SPR
	WM-3835 (KAT7i)	Assay conditions	Reference
KAT6A KD (M)	7*10^-9	used MYST domains, SPR for WM-3835 was done as previously described(WM-8014)	https://www.nature.com/articles/s41586-019-1835-6
KAT7 KD (M)	3.4*10^-8
KAT5 KD (M)	5*10^-7

### Sheet: BAY-184
Enzymatic assay: employing a MYST time resolved fluorescence energy transfer (TR-FRET) biochemical assay which is similar to Alpha Screen technology. Recombinant human MYST protein was incubated with a dye-labeld synthetic Histone H4 peptide substrate, and subsequent acetylation levels were quantified via fluorescence emission of labeled anti-H3K23ac antibody to determine biochemical IC50 values.
	BAY-184 (KAT6i)	Assay conditions	Reference
KAT6A IC50 in μM	0.071	KAT6A (AAs 194−810, 0.6 nM), H4 peptide (220 nM), AcCoA (600 nM), incubate for 40 min.	https://pubs.acs.org/doi/10.1021/acs.jmedchem.4c01709
KAT6B IC50 in μM	0.083	KAT6B (431−C-terminus), H4 peptide (500 nM), AcCoA (600 nM), incubate for 30 min.
KAT5 IC50 in μM	14.3	full-length KAT5, H4 peptide (220 nM), AcCoA (600 nM), incubate for 30 min.
KAT7 IC50 in μM	1.07	full-length KAT7, H4 peptide (100 nM), AcCoA (300 nM), incubate for 30 min.
KAT8 IC50 in μM	>10	KAT8 (AAs 174−449, 3 nM), H4 peptide (200 nM), AcCoA (20 μM), incubate for 60 min.
* they did SPR, but didn't show the data online.

### Sheet: CTx 146
Revised Enzymatic assay: also used Alpha Screen screening (Page 272)
	Example 146 (CTx)	Assay conditions	Reference
KAT6A IC50 in μM	0.002	KAT6A (AAs 507−778, 5 nM), full-length H3.1 (100 nM), AcCoA (1 μM), incubate for 90 min.	https://patentimages.storage.googleapis.com/5e/6d/72/e23053f6753e96/WO2019043139A1.pdf
KAT6B IC50 in μM	0.019	KAT6B (AAs 657-1069, 8 nM), full-length H3.1 (100 nM), AcCoA (1 μM), incubate for 90 min.
KAT5 IC50 in μM	0.013	KAT5 (AAs 2-461, 10 nM), full-length H4 (100 nM), AcCoA (1 μM), incubate for 90 min.
KAT7 IC50 in μM	0.036	KAT7 (AAs 325−611, 40 nM), full-length H3.1 (100 nM), AcCoA (1 μM), incubate for 90 min.
KAT8 IC50 in μM	2.857	KAT8 (AAs 177−447, 20 nM), full-length H4 (100 nM), AcCoA (1 μM), incubate for 90 min.
