## Supplementary Tables for "Hierarchical small molecule inhibition of MYST acetyltransferases": Table S5 - t-SNE.xlsx

### Sheet: tsne_results_log2fc
gene_name	tSNE1	tSNE2	cluster	cluster_size	cluster_compactness
HCFC1	-40.4434	9.12446	2	15	3.07514
ING4	-43.1706	7.1052	2	15	3.07514
ING5	-42.5163	7.5167	2	15	3.07514
JADE2	-43.9508	8.44049	2	15	3.07514
KANSL1	-42.4026	9.91303	2	15	3.07514
KANSL2	-40.4318	10.0269	2	15	3.07514
KANSL3	-42.5605	9.23753	2	15	3.07514
KAT7	-43.1544	8.12678	2	15	3.07514
KAT8	-41.0597	10.501	2	15	3.07514
MEAF6	-43.6046	7.36775	2	15	3.07514
OGT	-41.0068	9.57189	2	15	3.07514
PHF20	-41.8172	9.98058	2	15	3.07514
PHF20L1	-41.5087	8.51083	2	15	3.07514
WDR5	-41.5784	9.03163	2	15	3.07514
BRD8	-37.5401	11.9195	3	20	1.48832
DMAP1	-37.1589	10.2851	3	20	1.48832
EP400	-36.6764	11.4938	3	20	1.48832
EPC1	-39.7161	11.0302	3	20	1.48832
EPC2	-35.9746	11.3937	3	20	1.48832
FOXK2	-38.6481	9.19112	3	20	1.48832
H2AFV	-38.2457	10.0506	3	20	1.48832
ING3	-37.0655	10.8414	3	20	1.48832
KAT5	-37.8087	11.3985	3	20	1.48832
MBTD1	-38.583	11.1218	3	20	1.48832
MCRS1	-39.4333	9.65536	3	20	1.48832
MORF4L1	-33.44	9.79031	3	20	1.48832
MORF4L2	-33.9866	9.92944	3	20	1.48832
MSL1	-37.5491	9.4192	3	20	1.48832
MSL2	-34.4502	9.79568	3	20	1.48832
MSL3	-36.8206	9.58387	3	20	1.48832
MSL3P1	-38.2201	8.6161	3	20	1.48832
RUVBL1	-35.1497	10.995	3	20	1.48832
RUVBL2	-35.5689	10.4289	3	20	1.48832
VPS72	-35.9254	9.78948	3	20	1.48832
YEATS4	-36.2382	10.4305	3	20	1.48832
MED17	-32.3922	-5.2729	0	58	1.15896
RPP25L	-31.4724	-8.55842	0	58	1.15896
RPP30	-31.4184	-7.93652	0	58	1.15896
PABPC1	-33.521	-7.26909	0	58	1.15896
EWSR1	-31.0388	-5.05399	0	58	1.15896
DTX2	-34.6442	-5.44204	0	58	1.15896
NME2P1	-38.3571	-6.73979	0	58	1.15896
HNRNPM	-32.0469	-7.83955	0	58	1.15896
RPL38	-27.4593	-9.08517	0	58	1.15896
SF3B6	-36.2022	-8.50477	0	58	1.15896
HNRNPC	-36.4223	-2.8526	0	58	1.15896
RPL37	-31.8686	-3.40698	0	58	1.15896
CHAMP1	-36.0345	-5.59439	0	58	1.15896
ZC3H18	-29.003	-2.36539	0	58	1.15896
SNRNP35	-32.9848	-7.57012	0	58	1.15896
TBL1XR1	-33.4156	-5.3453	0	58	1.15896
INTS1	-34.0648	-8.0215	0	58	1.15896
GPS2	-37.8089	-6.01218	0	58	1.15896
HIST2H2AC	-32.8221	-10.0752	0	58	1.15896
GIGYF2	-33.9176	-9.48464	0	58	1.15896
DHX15	-27.5295	-1.79615	0	58	1.15896
ENY2	-36.8236	-3.62465	0	58	1.15896
RPP40	-36.5643	-6.33476	0	58	1.15896
URB1	-33.4686	-3.87993	0	58	1.15896
ZNF740	-30.7683	-12.0178	0	58	1.15896
TBPL2	-31.9519	-13.346	0	58	1.15896
RPL8	-37.5275	-5.63894	0	58	1.15896
MYL6	-33.4084	-9.00149	0	58	1.15896
NSD3	-32.3449	-10.3794	0	58	1.15896
RNF41	-35.5933	-8.16577	0	58	1.15896
GTF3C4	-29.1701	-6.65475	0	58	1.15896
CCDC86	-25.43	-12.1653	0	58	1.15896
CDC73	-34.3864	-6.37319	0	58	1.15896
RSL1D1	-29.6866	-11.0725	0	58	1.15896
RPL13A	-27.8559	-7.43661	0	58	1.15896
RPL27A	-27.3373	-7.90893	0	58	1.15896
LSM2	-27.8279	-11.7904	0	58	1.15896
PSIP1	-35.5065	-2.68937	0	58	1.15896
ZXDC	-28.3666	-9.17113	0	58	1.15896
ASH2L	-31.6409	-2.75431	0	58	1.15896
TUFM	-28.5616	-9.99302	0	58	1.15896
CWF19L2	-30.582	-0.593511	0	58	1.15896
C12orf57	-30.2643	-3.45715	0	58	1.15896
BABAM1	-32.3419	-2.25562	0	58	1.15896
U2SURP	-35.0961	-3.3698	0	58	1.15896
TAF1C	-30.435	-13.1922	0	58	1.15896
GTF2H5	-34.6154	-10.3524	0	58	1.15896
KLF5	-24.901	-12.9372	0	58	1.15896
RAD50	-33.9673	-8.65252	0	58	1.15896
POLR1E	-31.11	-6.00755	0	58	1.15896
ANAPC7	-35.7542	-6.49884	0	58	1.15896
YWHAE	-32.9042	-10.7848	0	58	1.15896
NOLC1	-34.8916	-6.96309	0	58	1.15896
SIN3A	-31.4771	-11.9057	0	58	1.15896
TARDBP	-36.079	-9.27714	0	58	1.15896
HSPB1	-34.4772	-4.62724	0	58	1.15896
NFAT5	-37.4587	-3.95159	0	58	1.15896
TANC1	-39.2429	-4.95553	0	58	1.15896
NME2	26.0769	4.86866	1	210	0.944087
NAA50	23.2715	-1.18004	1	210	0.944087
KAT2A	20.4949	10.9084	1	210	0.944087
TAF5L	15.6872	6.71679	1	210	0.944087
TADA3	26.6117	3.98047	1	210	0.944087
SUPT7L	24.69	-1.91198	1	210	0.944087
ARGLU1	31.0365	1.40022	1	210	0.944087
CPSF1	23.9857	-5.96835	1	210	0.944087
ZBTB1	25.4206	9.12173	1	210	0.944087
DNAJC13	26.415	-1.04413	1	210	0.944087
NOSTRIN	21.2306	9.39652	1	210	0.944087
AKAP17A	18.5047	-2.80472	1	210	0.944087
H1-5	41.9483	10.7067	1	210	0.944087
RPL17	21.2187	0.203782	1	210	0.944087
FTSJ3	16.0313	2.63894	1	210	0.944087
H1-4	42.4778	8.79601	1	210	0.944087
CACTIN	33.1285	6.12936	1	210	0.944087
SAP30BP	20.4879	7.63042	1	210	0.944087
VEZF1	15.3213	0.545937	1	210	0.944087
CHST13	18.0438	-7.63181	1	210	0.944087
FAM111B	19.0984	9.72993	1	210	0.944087
SUPT3H	31.9016	8.28628	1	210	0.944087
RNPC3	17.5358	4.96054	1	210	0.944087
WDR18	26.632	-8.21053	1	210	0.944087
SLTM	25.9459	-2.32262	1	210	0.944087
MMTAG2	26.6245	8.41363	1	210	0.944087
CENPV	22.4929	-3.12389	1	210	0.944087
PCBP1	27.4065	5.5765	1	210	0.944087
NOM1	20.9633	-2.0715	1	210	0.944087
CPSF7	21.6821	-2.84305	1	210	0.944087
PARP2	14.6045	-0.291345	1	210	0.944087
SP110	18.1612	3.9685	1	210	0.944087
RICTOR	25.3817	3.71106	1	210	0.944087
IMP3	27.3126	10.1108	1	210	0.944087
TAF2	21.2382	9.88107	1	210	0.944087
NOP53	24.9879	-2.61977	1	210	0.944087
GNL2	17.849	5.92593	1	210	0.944087
CMAS	27.0907	-1.68464	1	210	0.944087
TADA2A	31.3079	14.8602	1	210	0.944087
SENP3	34.6055	-1.57593	1	210	0.944087
ATXN7L2	31.1332	13.9992	1	210	0.944087
RRP7A	16.1352	7.17991	1	210	0.944087
NOL12	33.7559	4.94339	1	210	0.944087
TAF9B	14.4908	7.53746	1	210	0.944087
RPS23	37.699	10.9003	1	210	0.944087
RPL10	36.293	5.7294	1	210	0.944087
DDX41	23.8269	7.26226	1	210	0.944087
SF3B2	19.3474	6.86846	1	210	0.944087
RPS9	20.4678	-0.678452	1	210	0.944087
BLM	17.2709	1.23026	1	210	0.944087
CCNL1	32.1173	3.06503	1	210	0.944087
CRNKL1	33.2401	8.81957	1	210	0.944087
NOL9	28.0522	-5.39269	1	210	0.944087
RPP25	37.4006	9.87395	1	210	0.944087
RIOX2	43.9213	9.66517	1	210	0.944087
ASXL2	25.0219	11.9025	1	210	0.944087
MPG	22.6045	7.56206	1	210	0.944087
NME3	39.188	5.95668	1	210	0.944087
IMP4	40.0462	8.24685	1	210	0.944087
PDCD7	26.8831	-7.60001	1	210	0.944087
DLG5	24.8156	8.6815	1	210	0.944087
POP7	21.8641	2.17326	1	210	0.944087
ZBED6	15.9043	-0.446601	1	210	0.944087
NKAP	24.04	-4.28173	1	210	0.944087
RPL29	30.8835	10.4847	1	210	0.944087
OSBPL3	19.9954	-2.4287	1	210	0.944087
RRP1	23.1077	-5.79366	1	210	0.944087
ALYREF	19.715	-6.68433	1	210	0.944087
EME1	36.5217	9.38318	1	210	0.944087
GPATCH1	37.4516	12.0619	1	210	0.944087
ZRSR2	23.3646	12.301	1	210	0.944087
MAPKAP1	34.1003	-1.61618	1	210	0.944087
ZNF579	16.7815	0.20961	1	210	0.944087
ZMAT5	21.2996	0.997021	1	210	0.944087
DDX50	18.6338	-3.14288	1	210	0.944087
RPS15	33.1061	7.10952	1	210	0.944087
RBM26	17.0067	1.404	1	210	0.944087
TAF10	43.3646	9.15073	1	210	0.944087
EPB41L5	37.8281	7.71704	1	210	0.944087
DHX57	39.2621	6.419	1	210	0.944087
MTCL1	18.7431	7.83268	1	210	0.944087
RPL11	25.4341	-5.47308	1	210	0.944087
SNRNP40	25.9233	-8.44292	1	210	0.944087
TAF1A	31.1161	-2.76788	1	210	0.944087
LAMA5	34.6927	6.11079	1	210	0.944087
RPL27	20.1356	-1.28428	1	210	0.944087
SCAF1	32.5337	6.1367	1	210	0.944087
WDR3	20.4222	2.55672	1	210	0.944087
NSUN5	27.6797	-4.44706	1	210	0.944087
MAP7D1	35.9462	5.33239	1	210	0.944087
CHD1	33.5181	6.63495	1	210	0.944087
PDCD11	34.2916	8.79642	1	210	0.944087
POP5	32.0336	9.41483	1	210	0.944087
POP4	30.3969	8.95495	1	210	0.944087
PRRC2A	26.1342	-3.45822	1	210	0.944087
NUMA1	23.4275	-3.58903	1	210	0.944087
JPH1	4.83146	11.5695	1	210	0.944087
BUD13	20.5369	9.64902	1	210	0.944087
CPSF6	27.7495	9.69351	1	210	0.944087
SNW1	32.2528	10.5747	1	210	0.944087
MTREX	26.2065	5.92017	1	210	0.944087
KLF16	30.9267	6.27369	1	210	0.944087
SNIP1	24.2459	9.56461	1	210	0.944087
ZSCAN29	32.1562	12.4226	1	210	0.944087
PRAMEF26	39.5458	7.04585	1	210	0.944087
NSD1	30.7101	14.6521	1	210	0.944087
SCAF8	15.1658	7.666	1	210	0.944087
ZNF628	33.6036	7.35246	1	210	0.944087
U2AF2	16.3729	2.68607	1	210	0.944087
EIF4A3	36.3382	4.34525	1	210	0.944087
EPB41L4B	33.34	15.2411	1	210	0.944087
SRP14	27.337	-5.4364	1	210	0.944087
DST	25.0561	4.67985	1	210	0.944087
RPS24	25.2355	-4.95612	1	210	0.944087
TUBA4A	16.6502	6.57636	1	210	0.944087
SLX4	16.4327	5.49067	1	210	0.944087
NUDT21	23.6996	-3.21665	1	210	0.944087
DAXX	27.5814	-5.73227	1	210	0.944087
FMNL2	25.7027	0.365568	1	210	0.944087
ZKSCAN4	37.3505	6.68951	1	210	0.944087
HERC2	35.9784	3.35417	1	210	0.944087
LUC7L2	17.2887	6.33541	1	210	0.944087
RPS27A	36.7243	7.42391	1	210	0.944087
CEBPZ	15.6868	6.32897	1	210	0.944087
BAP1	13.1932	1.81107	1	210	0.944087
NSD2	32.489	17.5206	1	210	0.944087
RPS20	33.4349	4.66569	1	210	0.944087
UBA52	31.0896	18.312	1	210	0.944087
DIDO1	15.2794	4.6852	1	210	0.944087
SPOUT1	35.9212	11.5173	1	210	0.944087
ZNF282	34.9661	-1.04905	1	210	0.944087
YTHDC1	38.6571	11.2376	1	210	0.944087
RNF168	40.3074	13.1825	1	210	0.944087
LLGL1	42.4217	7.23287	1	210	0.944087
MFAP1	25.4983	-2.77457	1	210	0.944087
PWP1	26.3013	-6.80338	1	210	0.944087
AURKAIP1	42.84	11.4887	1	210	0.944087
CDK11A	34.3842	-0.535624	1	210	0.944087
PRPF19	26.2023	-9.31007	1	210	0.944087
SRBD1	37.5705	4.29816	1	210	0.944087
PELP1	41.01	8.17584	1	210	0.944087
ZCRB1	16.2427	11.9906	1	210	0.944087
ZNF592	23.4798	11.5224	1	210	0.944087
SHCBP1	31.3583	10.0185	1	210	0.944087
PARD3	38.7367	8.75441	1	210	0.944087
CDCA8	24.7981	2.02799	1	210	0.944087
PKP3	25.301	7.54937	1	210	0.944087
RPS18	23.0014	8.21977	1	210	0.944087
RIOX1	3.54311	15.3229	1	210	0.944087
ZNF710	25.1113	-6.50315	1	210	0.944087
KDM1B	31.6265	9.1782	1	210	0.944087
FOXK1	24.3118	-6.63512	1	210	0.944087
AEN	40.4541	10.941	1	210	0.944087
PPIL1	22.3395	7.90668	1	210	0.944087
MED4	35.1416	7.85374	1	210	0.944087
RPL7L1	23.4679	5.74342	1	210	0.944087
CDC5L	23.04	-9.01497	1	210	0.944087
HIRA	12.9344	12.4361	1	210	0.944087
TCERG1	24.5258	5.55866	1	210	0.944087
HDAC3	22.9198	-8.01441	1	210	0.944087
RSRC1	36.9449	10.5075	1	210	0.944087
FMR1	27.1803	12.6394	1	210	0.944087
BRCC3	32.6277	11.7228	1	210	0.944087
FBXL6	37.0462	14.172	1	210	0.944087
NSUN2	33.9609	3.67857	1	210	0.944087
NSRP1	24.2705	-7.53512	1	210	0.944087
MAZ	33.3794	16.346	1	210	0.944087
CSNK1E	20.9513	1.94607	1	210	0.944087
MDN1	15.7713	4.06681	1	210	0.944087
ARL6IP4	21.4034	-1.50663	1	210	0.944087
PABPC4	39.6677	11.2391	1	210	0.944087
HIST2H2BF	17.0607	11.112	1	210	0.944087
ZBTB10	30.5876	15.5407	1	210	0.944087
ILF3	17.5022	10.8888	1	210	0.944087
MED22	36.3017	11.8945	1	210	0.944087
NCOR1	38.5361	10.3371	1	210	0.944087
RRP8	37.873	5.48728	1	210	0.944087
USP36	20.7959	6.72598	1	210	0.944087
VDAC2	22.7762	12.177	1	210	0.944087
C11orf98	21.3146	6.08817	1	210	0.944087
TAF8	26.2453	12.501	1	210	0.944087
ZRANB2	41.7882	11.8154	1	210	0.944087
RPS11	27.6535	4.66133	1	210	0.944087
RNF220	40.4063	12.4774	1	210	0.944087
AQR	43.5042	10.4967	1	210	0.944087
DYNLL2	31.988	17.8138	1	210	0.944087
RPS16	36.1014	10.3904	1	210	0.944087
OBSL1	22.3407	2.76725	1	210	0.944087
RPSA	42.5224	6.59124	1	210	0.944087
CTNND1	22.2313	9.84439	1	210	0.944087
SCAF4	27.2333	-0.940956	1	210	0.944087
RSBN1	21.0586	-1.65534	1	210	0.944087
PWP2	32.4064	-2.52579	1	210	0.944087
NSMCE2	44.5301	10.7707	1	210	0.944087
PAXBP1	15.3214	0.545855	1	210	0.944087
DR1	37.6273	13.6953	1	210	0.944087
NOL8	44.5807	11.0842	1	210	0.944087
RP9	32.7716	5.02249	1	210	0.944087
RPL19	30.7582	11.2784	1	210	0.944087
CHD8	31.8082	-2.7842	1	210	0.944087
RPS5	24.4271	-3.99368	1	210	0.944087
ERBIN	31.9085	14.7684	1	210	0.944087
RCC2	26.2181	10.2153	1	210	0.944087
FUS	1.68519	14.9859	1	210	0.944087
KDM1A	23.8513	-9.99713	1	210	0.944087
TYK2	35.4093	-1.05628	1	210	0.944087
WDR12	25.2327	1.66932	1	210	0.944087
SUZ12	37.4881	12.7393	1	210	0.944087
UCHL5	21.2793	5.14616	1	210	0.944087
TAF1B	39.0039	9.79568	1	210	0.944087
TRRAP	-23.7724	4.30358	4	355	0.762905
NME1	7.04193	5.21659	4	355	0.762905
DDX21	1.29619	-12.972	4	355	0.762905
TRIP12	7.34277	2.38117	4	355	0.762905
TADA2B	-0.887377	-11.0078	4	355	0.762905
NAA40	11.4986	12.384	4	355	0.762905
SGF29	-3.62546	-6.11371	4	355	0.762905
ESCO1	-15.4736	-6.27093	4	355	0.762905
IBTK	-13.9701	-6.28489	4	355	0.762905
ATXN7	-20.1317	-11.6359	4	355	0.762905
TADA1	8.0406	0.804371	4	355	0.762905
ZC3HAV1	-3.78369	-6.43828	4	355	0.762905
NOL10	9.71652	-4.47877	4	355	0.762905
WDR33	-10.6609	-5.95615	4	355	0.762905
SUPT20H	-15.488	-8.7755	4	355	0.762905
TAF6L	-8.27301	-5.96221	4	355	0.762905
RBM39	14.225	5.76158	4	355	0.762905
FIP1L1	8.43609	-12.3029	4	355	0.762905
SF3B3	-5.01604	-8.26115	4	355	0.762905
ZZZ3	-16.4236	-10.847	4	355	0.762905
ATXN7L3	-0.686465	0.480101	4	355	0.762905
ME2	-14.7922	0.886633	4	355	0.762905
HNRNPL	-23.5875	-9.62857	4	355	0.762905
CPSF2	6.47602	-0.699519	4	355	0.762905
CDK13	8.10458	0.0956173	4	355	0.762905
AATF	6.24873	9.16571	4	355	0.762905
NEPRO	-20.2282	-2.48463	4	355	0.762905
TAF12	-12.7977	-9.26522	4	355	0.762905
USP22	-0.115177	-13.8544	4	355	0.762905
NAT10	4.13429	-4.78695	4	355	0.762905
DDX5	-12.5684	-7.17429	4	355	0.762905
TAF9	-0.333969	-7.5119	4	355	0.762905
GLYR1	11.5829	1.96686	4	355	0.762905
MLLT3	3.42949	4.74203	4	355	0.762905
BMS1	-14.9979	-14.4922	4	355	0.762905
AFF4	-12.6164	-0.451093	4	355	0.762905
CPSF4	-14.6753	-12.2663	4	355	0.762905
RPS8	7.7882	6.975	4	355	0.762905
RRP12	3.27935	9.18966	4	355	0.762905
CUSTOS	1.94848	-16.2793	4	355	0.762905
MPHOSPH10	8.45714	-4.01393	4	355	0.762905
CPSF3	-14.0851	-1.29539	4	355	0.762905
KIF23	7.1258	-7.48477	4	355	0.762905
GTPBP4	10.4685	-8.5624	4	355	0.762905
KAT14	7.91178	4.28704	4	355	0.762905
RACGAP1	-16.7793	-9.7973	4	355	0.762905
NOC3L	3.12034	14.0349	4	355	0.762905
CDK11B	9.9872	-7.68742	4	355	0.762905
PRPF8	-16.6557	-5.70779	4	355	0.762905
CHD3	0.669341	-3.2833	4	355	0.762905
DDX24	6.74083	7.69036	4	355	0.762905
UTP3	-0.815903	7.44696	4	355	0.762905
SREK1	6.458	-7.33757	4	355	0.762905
CXorf56	-2.73523	-6.62686	4	355	0.762905
RPP38	2.50579	-3.07301	4	355	0.762905
FYTTD1	-8.97799	2.52345	4	355	0.762905
ERCC3	-26.5174	-4.70335	4	355	0.762905
ZFP91	6.77665	-9.63264	4	355	0.762905
LAS1L	8.77114	3.64369	4	355	0.762905
RFC2	-19.84	-5.73775	4	355	0.762905
ESCO2	2.07675	8.60847	4	355	0.762905
RPL15	-21.2159	-11.5719	4	355	0.762905
SETD2	-1.50136	-3.19045	4	355	0.762905
TJP2	11.4823	-6.07336	4	355	0.762905
KIF14	-5.4498	6.62576	4	355	0.762905
H1-2	-21.7997	6.70195	4	355	0.762905
PUF60	8.7467	0.29009	4	355	0.762905
HELZ2	-7.07248	-4.22692	4	355	0.762905
PRPF40A	-17.1794	-1.64805	4	355	0.762905
RFC4	-14.6841	6.11234	4	355	0.762905
PMS2P11	5.91347	-14.1345	4	355	0.762905
RFC1	-0.574153	-2.01267	4	355	0.762905
CCNT1	-25.6135	-6.53108	4	355	0.762905
MUS81	-7.7382	-1.00709	4	355	0.762905
CHD2	-13.0855	-7.11801	4	355	0.762905
SCAF11	12.0349	3.7527	4	355	0.762905
EIF4A1	-14.3756	-4.26716	4	355	0.762905
ANKRD11	-21.2691	-15.6561	4	355	0.762905
SNRNP200	8.49267	-11.4075	4	355	0.762905
RPL7A	9.13238	-4.04863	4	355	0.762905
SNRNP48	-3.82224	-9.72704	4	355	0.762905
H1-0	-14.2903	8.23998	4	355	0.762905
DHX33	6.46208	-10.6064	4	355	0.762905
DDX51	-12.9304	6.55777	4	355	0.762905
ZNF692	9.86256	8.72677	4	355	0.762905
GNL3	0.3143	2.33023	4	355	0.762905
RPS6	21.7045	-9.05915	4	355	0.762905
FAU	1.54793	-14.6109	4	355	0.762905
RPL34	13.4587	8.01787	4	355	0.762905
DDX18	2.09709	-11.1919	4	355	0.762905
SREK1IP1	7.6711	-10.018	4	355	0.762905
MAP7	10.8435	-5.76279	4	355	0.762905
MED1	-6.62158	2.93941	4	355	0.762905
ISG20	-0.385042	-8.19139	4	355	0.762905
FXR1	-16.7455	8.04682	4	355	0.762905
ZNF276	9.93388	10.7967	4	355	0.762905
FXR2	-4.53162	-0.291874	4	355	0.762905
ZNF593	-0.592614	-15.5609	4	355	0.762905
RPL39	0.599867	-1.77331	4	355	0.762905
EFTUD2	-16.4133	-3.72162	4	355	0.762905
ACTL6A	-26.4145	7.95432	4	355	0.762905
PRPF4B	1.06248	3.2765	4	355	0.762905
TUBA1A	-18.4044	5.43258	4	355	0.762905
ZNF335	-3.76347	-3.50842	4	355	0.762905
ATAD5	-7.67054	2.21066	4	355	0.762905
SRSF11	-13.6356	8.76368	4	355	0.762905
ATAT1	-5.53357	6.04776	4	355	0.762905
YEATS2	1.41279	-1.74452	4	355	0.762905
DDX17	-13.3629	-2.29612	4	355	0.762905
C18orf21	-7.14108	-6.7372	4	355	0.762905
DDX3X	-3.59021	-8.76925	4	355	0.762905
NUSAP1	12.4697	-6.5529	4	355	0.762905
PRRC2C	0.952723	-12.0357	4	355	0.762905
PRPF6	-20.674	-12.179	4	355	0.762905
MBIP	-19.6941	-14.0505	4	355	0.762905
RBM25	11.0757	1.37646	4	355	0.762905
FBXO11	-0.647584	-0.887759	4	355	0.762905
PHF6	-6.69974	-8.18896	4	355	0.762905
ERCC4	-0.164072	-2.44744	4	355	0.762905
MAGED2	-13.1572	-1.64027	4	355	0.762905
MATR3	-20.4978	-4.01308	4	355	0.762905
PATZ1	8.69091	6.29518	4	355	0.762905
ZBTB24	-15.6569	10.2466	4	355	0.762905
RBM15	-13.592	-2.91648	4	355	0.762905
DDX23	-15.9981	-13.0952	4	355	0.762905
GTF3C5	-23.6438	-2.63126	4	355	0.762905
SIRT7	-15.798	9.39758	4	355	0.762905
RPL26	8.80206	-9.31723	4	355	0.762905
MTA1	-21.262	0.791034	4	355	0.762905
NGDN	-21.9931	-4.61201	4	355	0.762905
NIFK	3.68791	11.339	4	355	0.762905
TUBB	9.99895	11.2227	4	355	0.762905
VWA8	-15.9847	-4.26364	4	355	0.762905
FIZ1	3.49297	12.1616	4	355	0.762905
SF3B1	-26.6058	-5.86947	4	355	0.762905
SURF6	-7.30137	-7.59465	4	355	0.762905
ELOA	-18.7655	-5.06497	4	355	0.762905
RPS4X	-8.91881	-6.84605	4	355	0.762905
USP39	2.70184	-17.4017	4	355	0.762905
USP7	-8.52384	-0.617417	4	355	0.762905
SNRPD2	-14.8826	-3.38522	4	355	0.762905
LUC7L	13.7388	6.1995	4	355	0.762905
GTF2H2	-19.002	-11.837	4	355	0.762905
DSP	-15.9023	2.6843	4	355	0.762905
PIP5K1A	-0.345967	-11.4674	4	355	0.762905
RCL1	-1.84182	-10.2806	4	355	0.762905
HIST2H2BE	3.24513	-3.91876	4	355	0.762905
PPHLN1	-1.01457	9.22377	4	355	0.762905
SF3B4	-11.3211	-7.87819	4	355	0.762905
RPS15A	-19.3664	-13.1159	4	355	0.762905
ZFC3H1	-14.216	0.197885	4	355	0.762905
SMARCC1	9.13595	-6.67446	4	355	0.762905
LLGL2	10.8604	-12.5497	4	355	0.762905
RFC5	-13.5929	3.46554	4	355	0.762905
MRPS15	8.06099	-2.93657	4	355	0.762905
CTTN	-7.03604	4.17828	4	355	0.762905
PRPF4	8.77114	3.64369	4	355	0.762905
GTF3C1	-22.2411	-0.943405	4	355	0.762905
MED12	-21.5336	-16.9361	4	355	0.762905
NOL6	9.40008	8.08163	4	355	0.762905
POP1	7.81281	4.83443	4	355	0.762905
RPS17	-1.96357	-8.4985	4	355	0.762905
PPIL4	-17.2678	-11.1422	4	355	0.762905
DDX46	-16.989	-2.38418	4	355	0.762905
MDC1	0.987825	-15.2952	4	355	0.762905
ZNF652	1.31339	1.78543	4	355	0.762905
ACIN1	6.79157	-3.67867	4	355	0.762905
DDX52	4.55796	4.05304	4	355	0.762905
MED14	-15.7173	7.53319	4	355	0.762905
TAF15	-19.0123	7.11344	4	355	0.762905
ANAPC1	-23.1123	3.89325	4	355	0.762905
ABRAXAS1	-14.7302	-2.30446	4	355	0.762905
MYBBP1A	-24.1467	-12.699	4	355	0.762905
TOP3B	2.41739	-1.86305	4	355	0.762905
CAAP1	-14.8392	10.1308	4	355	0.762905
MKI67	5.45594	0.29566	4	355	0.762905
UBAP2L	-20.6824	5.97544	4	355	0.762905
THRAP3	1.27156	3.20008	4	355	0.762905
DIMT1	10.3138	-4.91217	4	355	0.762905
PHF5A	-9.3662	-8.50136	4	355	0.762905
CT45A10	11.9469	4.57518	4	355	0.762905
DDX47	-18.1221	-11.201	4	355	0.762905
MED13	-15.3282	1.29757	4	355	0.762905
AFF1	1.67239	6.25185	4	355	0.762905
APOBEC3C	17.0843	-7.85239	4	355	0.762905
HNRNPLL	1.21528	6.71654	4	355	0.762905
CTCF	-15.8919	-16.5434	4	355	0.762905
MYNN	-3.1843	-5.85829	4	355	0.762905
XAB2	4.9397	-9.89175	4	355	0.762905
KAT2B	-26.329	-7.71031	4	355	0.762905
RBM17	-16.5419	9.62661	4	355	0.762905
ESF1	6.46208	-10.6064	4	355	0.762905
PLCD3	-0.32644	-4.89466	4	355	0.762905
KPNA1	-15.5258	-1.91664	4	355	0.762905
TEX10	-1.41668	0.937401	4	355	0.762905
CAPRIN1	22.1145	-11.1823	4	355	0.762905
BRPF3	-26.2153	7.96331	4	355	0.762905
PRDM10	1.71354	-12.797	4	355	0.762905
SAP130	-5.74222	-6.28878	4	355	0.762905
URB2	-24.0617	-6.13686	4	355	0.762905
DDX27	-13.5896	-4.99836	4	355	0.762905
SNRPG	-10.0464	-2.0304	4	355	0.762905
KRI1	9.43949	-7.10414	4	355	0.762905
ERCC1	5.64866	-9.92641	4	355	0.762905
CDK8	-21.5698	-12.4471	4	355	0.762905
SART1	-9.88356	-8.53406	4	355	0.762905
RPL13	-0.717046	-5.4083	4	355	0.762905
CUL1	-14.7368	2.29944	4	355	0.762905
TOP2A	-15.0589	6.85132	4	355	0.762905
TICRR	-23.2692	8.50661	4	355	0.762905
SETD5	6.23946	-15.8283	4	355	0.762905
CCDC106	-11.9484	-4.31493	4	355	0.762905
ZC3H13	-21.2448	0.784324	4	355	0.762905
VIM	-26.4397	-3.98939	4	355	0.762905
SON	-18.5369	-6.35009	4	355	0.762905
AP2M1	-18.3303	-13.0471	4	355	0.762905
MBD4	-13.7323	-9.16616	4	355	0.762905
ZBTB7A	-2.08589	7.52647	4	355	0.762905
RBMX	-23.8828	7.1814	4	355	0.762905
CWC22	-25.7995	-16.227	4	355	0.762905
TRMT10C	-17.0459	-0.394471	4	355	0.762905
ZSCAN21	-5.53955	-9.42236	4	355	0.762905
TMA16	-15.2452	-16.175	4	355	0.762905
RPL36AL	-16.1634	-12.672	4	355	0.762905
MAGEB1	-13.8045	10.0379	4	355	0.762905
RPL18	-23.9878	-3.23301	4	355	0.762905
HP1BP3	11.5797	11.0342	4	355	0.762905
RPL6	-16.4474	-11.9434	4	355	0.762905
SRP9	-6.16195	-1.55553	4	355	0.762905
EPB41	2.50693	14.6254	4	355	0.762905
NOP16	-4.01507	-7.99601	4	355	0.762905
THAP11	-21.5588	-1.2093	4	355	0.762905
SUPT16H	-25.8087	-5.68212	4	355	0.762905
GTF3C3	-9.64971	1.66708	4	355	0.762905
KNOP1	8.75252	-2.80896	4	355	0.762905
GTPBP2	-8.7884	1.01658	4	355	0.762905
SMARCA4	0.799743	1.63097	4	355	0.762905
DNAJC9	9.5506	6.10282	4	355	0.762905
NOC2L	-17.8791	5.49074	4	355	0.762905
CEP170B	-21.6988	-15.2324	4	355	0.762905
ZCCHC17	-9.66598	-4.6213	4	355	0.762905
RPL24	-0.0156614	-1.78071	4	355	0.762905
LLPH	5.33997	10.7885	4	355	0.762905
IQGAP1	0.224959	-10.0852	4	355	0.762905
RBMX2	1.77699	-15.6037	4	355	0.762905
UIMC1	6.12473	-16.2857	4	355	0.762905
NIPBL	-18.8646	8.19465	4	355	0.762905
TOP3A	-15.554	-3.10818	4	355	0.762905
PHF3	-24.1483	8.49967	4	355	0.762905
ZNF638	0.582371	5.89626	4	355	0.762905
PPIG	-12.5139	-6.2725	4	355	0.762905
RTCB	-5.84126	-5.53858	4	355	0.762905
UTP14A	-16.7353	-15.1026	4	355	0.762905
BCAS2	8.49267	-11.4075	4	355	0.762905
GTF3C2	-6.37877	-1.2771	4	355	0.762905
RPL18A	-22.18	-5.37092	4	355	0.762905
ZNF644	10.2301	5.40429	4	355	0.762905
SMARCA5	-20.8856	-1.62063	4	355	0.762905
PRPF3	0.0309514	-12.9375	4	355	0.762905
FAM133B	4.21145	-13.7808	4	355	0.762905
POLRMT	8.70851	-12.8361	4	355	0.762905
MED23	-24.2199	7.50629	4	355	0.762905
WDR36	7.16529	-16.368	4	355	0.762905
LMNA	-22.9121	-9.71592	4	355	0.762905
RPL35	-15.8112	-5.08585	4	355	0.762905
DDX1	-15.2777	-10.0038	4	355	0.762905
NAA16	-8.28396	4.1886	4	355	0.762905
HEXIM1	-21.0269	-14.3029	4	355	0.762905
PPP1CB	-6.00652	-2.5472	4	355	0.762905
PBRM1	9.46998	-10.4056	4	355	0.762905
SETX	-13.6924	5.25045	4	355	0.762905
HNRNPF	-1.69091	10.4149	4	355	0.762905
LBR	-11.1916	-4.83359	4	355	0.762905
RPS2	2.8224	7.39229	4	355	0.762905
GATAD2B	-24.7879	-2.98164	4	355	0.762905
RPL28	-4.45531	-4.98773	4	355	0.762905
RPL36A	-22.9241	-12.4583	4	355	0.762905
CHERP	4.18093	10.5943	4	355	0.762905
DHX8	6.57889	1.63492	4	355	0.762905
TNRC18	10.7777	11.7841	4	355	0.762905
NES	-22.0491	-17.2318	4	355	0.762905
SNRPD3	1.01451	12.5851	4	355	0.762905
HDAC2	-9.12536	4.96682	4	355	0.762905
BOP1	-1.27141	-3.64578	4	355	0.762905
FAM207A	-2.42332	-2.86437	4	355	0.762905
TUBB4B	7.70768	-5.58896	4	355	0.762905
HNRNPH1	-18.4403	-15.3404	4	355	0.762905
TJP1	-20.9776	-16.7277	4	355	0.762905
RBBP7	-21.7614	-2.23817	4	355	0.762905
SRRM2	-1.47956	6.97386	4	355	0.762905
PCF11	-17.21	-15.2196	4	355	0.762905
UPF3A	-18.172	7.76825	4	355	0.762905
ACTR8	-14.103	6.86416	4	355	0.762905
TUBB2A	-24.4605	-17.5124	4	355	0.762905
DHX37	-1.81005	-3.85515	4	355	0.762905
RPS26	-15.0641	-12.047	4	355	0.762905
GTF2H4	2.85228	14.4652	4	355	0.762905
BRCA1	0.53053	-12.1001	4	355	0.762905
RPL3	-27.9967	-4.02425	4	355	0.762905
ZNF768	-22.5746	-2.7067	4	355	0.762905
CCDC77	-25.6557	-4.03243	4	355	0.762905
TOP2B	-18.3203	8.63645	4	355	0.762905
BAZ1A	-14.5096	-12.8129	4	355	0.762905
RBM14	-14.5796	-14.9219	4	355	0.762905
MRE11	-25.1534	-4.90913	4	355	0.762905
HNRNPUL2	0.0528034	11.9542	4	355	0.762905
PRDX1	-17.1865	-13.7898	4	355	0.762905
TDRD3	3.14708	-15.4666	4	355	0.762905
REXO4	-10.1667	-4.34407	4	355	0.762905
QSER1	-21.7189	-0.507528	4	355	0.762905
MELK	-1.85416	-8.23427	4	355	0.762905
SAFB2	-1.10641	8.64698	4	355	0.762905
TPX2	-19.8103	7.1773	4	355	0.762905
LENG8	-25.4978	-16.5082	4	355	0.762905
CWC25	-12.5128	-3.09765	4	355	0.762905
CCDC59	-7.36941	5.04015	4	355	0.762905
SDAD1	9.39926	-9.33213	4	355	0.762905
CDK9	2.57588	10.9435	4	355	0.762905
TEFM	-24.5672	-14.5918	4	355	0.762905
INO80B	-2.54971	9.79061	4	355	0.762905
BPTF	-21.4505	6.64376	4	355	0.762905
ZC3H14	2.31514	13.4455	4	355	0.762905
SMC5	12.5472	12.9108	4	355	0.762905
SLX4IP	-19.3559	6.64785	4	355	0.762905
SMARCD2	9.94628	-9.6701	4	355	0.762905
ORC4	5.46454	-14.7532	4	355	0.762905
ZBTB41	-9.04075	5.84571	4	355	0.762905
RPL36	-4.03486	-4.8339	4	355	0.762905
RFC3	12.2035	12.1353	4	355	0.762905
KMT2A	3.3402	15.5521	4	355	0.762905
RNPS1	3.55773	-16.8485	4	355	0.762905
CDK12	8.82467	-8.46292	4	355	0.762905
SNRPB	-11.3921	-13.5893	4	355	0.762905
BBX	6.57889	1.63492	4	355	0.762905
ARID2	12.3886	3.77274	4	355	0.762905
ELMSAN1	-8.20659	5.02317	4	355	0.762905
DUSP11	3.21589	10.5317	4	355	0.762905
KIAA1522	5.01218	-8.92832	4	355	0.762905
PES1	-6.1768	-8.83234	4	355	0.762905
ZNF512B	2.56288	5.51137	4	355	0.762905
GTF2H1	-7.39091	3.42921	4	355	0.762905
H3-3A	-0.900731	-9.26255	4	355	0.762905
MBD2	-24.5739	8.15059	4	355	0.762905
RBBP4	-22.5571	5.63998	4	355	0.762905
SRRM1	-19.9857	-12.5029	4	355	0.762905
NXF1	7.02095	-0.656243	4	355	0.762905
RBM8A	4.83209	8.6476	4	355	0.762905
ISY1	-23.3074	-9.08578	4	355	0.762905
SUB1	-24.3966	-13.9891	4	355	0.762905
ARF4	17.102	-2.58537	4	355	0.762905
ZNF655	-10.7859	-2.27483	4	355	0.762905
BAG2	7.88134	-8.23021	4	355	0.762905
CCDC137	-22.6142	-9.36122	4	355	0.762905
MTA2	-22.9031	-0.757253	4	355	0.762905
DDX10	6.56651	6.30565	4	355	0.762905
