## Supplementary Tables for "Hierarchical small molecule inhibition of MYST acetyltransferases": Table S6 - AF and Alphapulldown results.xlsx

### Sheet: Info
Supplementary Table 6. AlphaFold/AlphaPulldown Analaysis of FOXK2 and protien binders reveal highest binders being OGT and WDR5
Tab	Name	Method	Comment		Columns and Headers
Table 6a	AlphaPulldown Outputs	AlphaPulldown 0.30.7 (Biowulf Cluster)	Screening results of FOXK2 (Uniprot: Q01167) against different interacting proteins from chemeoproteomic data. Different interface and templating metrics from AlphaPulldown combined with LIA/LIS outputs from the LIA/LIS pipeline (Kim et al., 2024). Scores and columns are reported from the AlphaPulldown Pipeline (Yu et al., 2022).		Column Names	Definition
					Interface, Num_intf_residues, Polar, Hydrophobhic, charged, contact_pairs, sc, hb, sb, int_solv_en, int_area, pi_score, pdb, pvalue, iptm_ptm, iptm	Scores and columns are reported from the AlphaPulldown Pipeline (Yu et al., 2022).
Table 6b	OGT FOXK2 Residue Contact	AlphaFold3 Server	Unique residue-residue contact between OGT (Uniprot: O15294) and FOXK2 (Uniprot: Q01167) using AlphaFold3 contact_probs score.		mpDockQ/pDockQ	Protein-protein interface docking score. Scores are calculated by the formula given by (Bryant, Pozzati, and Elofsson, 2022) and pipeline is developed by (Yu et al., 2022)
Table 6c	WDR5 FOXK2 Resiude Contact AF2	AlphaFold2/2.3.2 (Biowulf Cluster)	Residue-Residue contact between WDR5 (Uniprot: P61964) and FOXK2 (Uniprot: Q01167) using AlphaFold2 predicted distal approximations under 8Å.		LIA	Local Interaction Area; a score in locating small interacting areas that are normally difficult in discovering protein-protein interactions; developed by (Kim et al., 2024)
Table 6d	WDR5 FOXK2 Resiude Contact AF3	AlphaFold3 Server	Unique residue-residue contact between WDR5 Uniprot: P61964) and FOXK2 (Uniprot: Q01167) using AlphaFold3 contact_probs score.		LIS	Local Interaction Score; a score developed by (Kim et al., 2024) to focus on small interacting areas with low PAE.
Table 6e	Uniprot IDs of AlphaPulldowns	NA	Uniprot IDs of all the Proteins for the AlphaPulldowns		____ Residue	Residue number from that protein.
					PAE	Predicted Alignment Error; a templating score for the expected positional error score of each residue in the structure.
					contact_probs	The predicted probability where two resiudes are in contact (less than 8 Å). Please refer to Accurate structure prediction of biomolecular interactions with Alphafold 3 (Abrmson et al., 2024) for more information.
					plDDT	Predicted Local Distance Difference Test; per resiude score of the local confidence.
					Distance	The distance of two resiudes using the Euclidean Distance equation.
					Bait/Candidate	Categorical characterization of the protein in terms of AlphaPulldown methods. Bait: the protein that stays the same throughout the multimer; candidate: the protein that binds to the bait which interchanges.

### Sheet: Table 6a
jobs	interface	Num_intf_residues	Polar	Hydrophobhic	Charged	contact_pairs	sc	hb	sb	int_solv_en	int_area	pi_score	pdb	pvalue	iptm_ptm	iptm	mpDockQ/pDockQ	average lia score	lis_score
FOXK2_and_O15294	C_B	119	0.387	0.286	0.193	128	0.374	36	6	-32.76	4088.39	0.76			0.460424	0.425093	0.618549	5765	0.0750556
FOXK2_and_P61964	C_B	53	0.358	0.302	0.189	52	0.393	14	13	-12.58	1963.51	0.27			0.583808	0.622389	0.522116	6329	0.0650449
FOXK2_and_Q9Y230	C_B	38	0.316	0.316	0.211	59	0.439	12	4	-4.52	1189.6	-0.17			0.625047	0.663005	0.259686	45452	0.0344885
FOXK2_and_Q9H7Z6	C_B	36	0.417	0.444	0.028	38	0.312	9	8	-6.14	1649.1	-0.66			0.558882	0.584109	0.186162	45904	0.0374722
FOXK2_and_O96019	C_B	43	0.349	0.326	0.186	56	0.403	6	1	-18.64	1642.85	-0.81			0.517022	0.528767	0.273493	5287	0.0537416
FOXK2_and_Q9Y4A5												No interface detected			0.41178	0.323526	0.4693	0	0.0569624
FOXK2_and_Q05BQ5	C_B	82	0.317	0.39	0.146	113	0.306	21	6	-28.36	2720.28	0.87			0.392205	0.379759	0.240082	2882	0.0440775
FOXK2_and_Q9UNL4	C_B	25	0.32	0.28	0.2	25	0.571	11	1	-5.97	1200.42	0.49			0.33975	0.350529	0.276562	12434	0.0230544
FOXK2_and_Q8WYH8	C_B	49	0.204	0.286	0.286	62	0.415	19	3	-14.32	1684.93	-0.5			0.346117	0.359186	0.254033	12441	0.0237491
FOXK2_and_Q9NQC1	C_B	106	0.208	0.33	0.236	145	0.188	22	11	-22.65	3524.38	0.79			0.358362	0.358243	0.178693	21041	0.0149695
FOXK2_and_P0C860	C_B	33	0.273	0.424	0.152	26	0.491	10	1	-23.47	1611.71	0.92			0.469581	0.497985	0.271373	4505	0.0258939
FOXK2_and_O95251	C_B	42	0.262	0.405	0.214	45	0.453	10	3	-10.91	1376.78	-0.09			0.41505	0.421171	0.0661405	35973	0.0292608
FOXK2_and_O95619	C_B	12	0.333	0.167	0.333	11	0.46	5	1	-8.09	841.82	-0.87			0.608037	0.66197	0.125122	28599	0.0327423
FOXK2_and_Q96EZ8	C_B	98	0.194	0.357	0.296	174	0.223	31	10	-29.77	3166.85	0.82			0.326509	0.347076	0.229008	2797	0.0186197
FOXK2_and_Q92993	C_B	89	0.292	0.27	0.202	115	0.322	21	5	-24.63	3502.42	0.31			0.399258	0.390535	0.118079	3892	0.0305997
FOXK2_and_Q9ULD4	C_B	66	0.273	0.212	0.258	69	0.257	12	11	-1.44	2509.71	-0.93			0.313163	0.314866	0.0946645	17305	0.0116922
FOXK2_and_Q8N5Y2	C_B	89	0.315	0.337	0.191	91	0.353	22	3	-13.95	3192.64	-0.07			0.272467	0.266425	0.214531	49	0.0188425
FOXK2_and_P51610												No interface detected			0.362663	0.357361	0.0732287	15052	0.0110623
FOXK2_and_Q15014	C_B	59	0.305	0.339	0.186	68	0.392	11	5	-25.1	1892.84	0.3			0.246469	0.231967	0.1249	2520	0.0233092
FOXK2_and_Q9NPF5	C_B	33	0.364	0.303	0.242	27	0.331	8	0	-11.13	1908.63	-2.02			0.268884	0.269406	0.139647	4136	0.0149845
FOXK2_and_Q68DK7	C_B	139	0.273	0.331	0.237	253	0.088	21	6	-26.92	3611.41	0.8			0.257691	0.257434	0.13772	6076	0.00995403
FOXK2_and_Q9P2N6	C_B	46	0.37	0.304	0.152	54	0.241	15	12	-6.19	2116.16	-0.05			0.343848	0.327044	0.0409575	3516	0.0202588
FOXK2_and_A8MW92	C_B	70	0.343	0.271	0.3	85	0.301	21	17	1.95	2243.2	0.82			0.293931	0.298107	0.0575017	9429	0.0079742
FOXK2_and_Q9BVI0	C_B	67	0.269	0.299	0.299	84	0.282	10	8	-2.95	2249.25	-1.1			0.290799	0.297872	0.0442279	9615	0.00816215
FOXK2_and_Q52LR7	C_B	53	0.245	0.321	0.208	77	0.225	9	3	-18.88	2168.72	-1.14			0.265356	0.258023	0.0485038	3820	0.00896724
FOXK2_and_Q15906	C_B	31	0.29	0.097	0.387	37	0.175	8	9	-0.49	1504.04	-1.16			0.182976	0.170207	0.0849295	0	0.0127219
FOXK2_and_Q9NV56	C_B	33	0.182	0.333	0.394	31	0.292	12	10	-7.27	1330.98	-1.4			0.192932	0.180074	0.0350762	7	0.0190244
FOXK2_and_Q9HCI7	C_B	46	0.326	0.37	0.196	43	0.338	14	2	-11.03	1861.68	-0.73			0.202022	0.189036	0.0671078	0	0.0132869
FOXK2_and_Q9H9L4	C_B	53	0.283	0.321	0.17	69	0.28	12	8	-13.33	1893.15	-0.47			0.208538	0.199383	0.0488739	1242	0.011426
FOXK2_and_Q7Z3B3	C_B	143	0.287	0.322	0.217	201	0.195	39	12	-27.65	4103.89	0.45			0.207629	0.199031	0.0477503	0	0.00561551
FOXK2_and_Q9Y265	C_B	23	0.304	0.478	0.217	31	0.243	11	7	-6.75	1300.45	-0.79			0.330973	0.309104	0.0809063	969	0.0284543
FOXK2_and_Q9UBU8	C_B	51	0.353	0.314	0.196	47	0.288	11	3	-25.52	2263.76	-0.82			0.222095	0.206947	0.141925	21	0.0222989
FOXK2_and_Q9H0E9	C_B	185	0.351	0.33	0.189	268	0.152	37	14	-41.28	5256.26	0.66			0.235786	0.231162	0.100683	0	0.00841713
FOXK2_and_Q9NXR8	C_B	8	0.5	0.25	0.125	4	0.389	10	9	-5.08	1282.27	-0.91			0.250154	0.242299	0.0731693	217	0.014615
FOXK2_and_Q9H2F5	C_B	34	0.324	0.294	0.235	40	0.268	7	0	-15.9	1544.28	-1.9			0.25466	0.244712	0.0308847	1097	0.00922613
FOXK2_and_Q96L91												No interface detected			0.302409	0.291725	0.0311876	0	0.0037771
FOXK2_and_Q9HAF1	C_B	28	0.429	0.214	0.321	35	0.201	8	0	-2.12	1134.44	-1.53			0.185828	0.16892	0.0375796	0	0.0182674

### Sheet: Table 6b
OGT Resiudes	FOXK2 Residues	OGT PAE	FOXK2 PAE	OGT contact_probs	FOXK2 contact_probs	OGT plddt	FOXK2 plddt
799	182	29.8	31.6	0.11	0.11	91.7	92.25
93	185	30.3	31.5	0.12	0.12	45.63	90.49
568	193	26.8	30.3	0.11	0.11	83.83	90.48
644	198	22.1	22.3	0.22	0.22	91.47	91.21
506	200	21.3	21.3	0.26	0.26	83.51	91.92
437	203	18.8	18.6	0.37	0.37	87.69	85.24
430	204	17.8	17.8	0.4	0.4	85.47	86.07
369	207	20.3	18.8	0.34	0.34	78.77	92.34
365	208	19.1	20.3	0.4	0.4	89.04	91.56
362	210	18.5	19.5	0.33	0.33	90.25	88.21
301	211	19.9	19.1	0.31	0.31	90.66	87.22
328	212	19.9	18.6	0.28	0.28	79.58	85.65
294	213	20	20.1	0.21	0.21	88.47	85.78
207	262	21.1	19.8	0.19	0.19	80.98	92.23
206	263	22.2	21.6	0.13	0.13	87.53	91.62
208	264	21.5	20.4	0.23	0.23	69.29	85.7
212	312	23.3	20.4	0.17	0.17	89.47	91.46
427	343	22.6	21.5	0.11	0.11	89.53	93.06
239	345	21.4	18.5	0.11	0.11	79.12	93.61
425	347	21.7	19.9	0.17	0.17	77.14	92.58
393	349	21.1	21.5	0.13	0.13	70.42	92.95
205	350	20.2	21.2	0.12	0.12	88.14	93.46
391	352	18.2	19.8	0.14	0.14	80.34	92
264	358	19.9	19.7	0.23	0.23	88.67	92.58
403	360	23.6	28.4	0.19	0.19	69.53	87.32
226	366	23.2	21.1	0.13	0.13	87.25	92.95
165	367	21.9	21.8	0.11	0.11	88.39	92.79
192	368	22.3	21.9	0.11	0.11	88.46	93.29
643	371	28.4	31.2	0.18	0.18	90.59	88.41
298	372	25.1	27.6	0.14	0.14	88.4	82.72
930	395	31.4	31.7	0.17	0.17	92.53	82.97
931	396	31.3	31.7	0.23	0.23	93.46	93.07
569	398	31.4	31.7	0.21	0.21	76.32	92.54
905	401	31.2	31.7	0.28	0.28	94.38	82.8
128	412	29.4	30.6	0.14	0.14	42.84	91.66
400	435	27.7	31.2	0.19	0.19	78.55	75.67
366	437	27.3	31.2	0.2	0.2	87.77	91.64
798	438	30.1	31.6	0.18	0.18	70.56	92.2
331	439	27.8	31.1	0.21	0.21	89.94	90.4
797	440	30.6	31.6	0.16	0.16	70.99	89.95
794	442	30.8	31.7	0.13	0.13	89.44	83.52

### Sheet: Table 6c
WDR5 Residue	FOXK2 Residue	WDR5 PAE	FOXK2 PAE	WDR contact_probs	FOXK2 contact_probs	WDR5 plddt	FOXK2 plddt
78	125	28.6	30.2	0.12	0.12	25.7	97.39
79	127	28.2	29.8	0.15	0.15	27.94	96.87
80	146	28	29.6	0.13	0.13	26.65	91.31
129	257	23.8	21.7	0.11	0.11	32.78	91.05
130	260	21.7	20.8	0.12	0.12	37.89	86.68
172	262	19.7	17.6	0.2	0.2	32.92	85.35
171	263	19.3	18.3	0.19	0.19	32.21	91.15
47	354	13.5	12.7	0.32	0.32	24.38	96.3
107	357	13.8	14.4	0.35	0.35	24.65	96.21
49	358	12	15.6	0.46	0.46	24.23	94.76
260	359	13.9	18.1	0.5	0.5	95.44	94.89
173	361	17.3	22.8	0.28	0.28	30.08	97.06
65	365	21.8	20.8	0.15	0.15	28.04	91.6
261	369	27.7	30.7	0.16	0.16	96.7	98.02
191	370	28.1	31.1	0.15	0.15	46.72	97.68
223	393	31.1	31.6	0.14	0.14	83.06	96.68
42	413	31.2	31.6	0.12	0.12	23.52	96.23
40	415	31	31.6	0.13	0.13	27.2	94.68
224	437	31.1	31.7	0.22	0.22	72.93	98.02
184	600	31.1	31.4	0.17	0.17	36.21	94.14
244	603	30.7	30.8	0.12	0.12	96.63	97.54
206	604	25.7	30.8	0.16	0.16	51.58	96.78
208	627	25.7	28.4	0.11	0.11	56.39	96.72
248	634	12.8	15.7	0.16	0.16	95.27	90.83
289	639	2.2	4.5	0.78	0.78	94.52	91.34
249	640	2.7	3.3	0.82	0.82	89.81	91.73
225	641	2.1	1.7	0.88	0.88	62.23	90.95
182	650	16.4	23.1	0.15	0.15	30.35	89
139	651	18.8	27.1	0.11	0.11	31.61	86.99

### Sheet: Table 6d
WDR5 Residue	FOXK2 Residue	Distance	PAE	WDR5 pLDDT	FOXK2 pLDDT
192	147	7.34904	22.6277	65.8092	53.1248
191	147	7.38728	22.9196	72.9256	53.1248
172	147	6.17586	23.5871	65.646	53.1248
172	148	6.94231	23.9649	65.646	58.5786
192	262	7.88539	18.4402	65.8092	78.2256
168	301	5.11479	20.3506	82.3749	68.1357
169	301	7.70864	21.7261	78.468	68.1357
171	302	7.8164	19.2141	65.418	74.0865
168	302	7.83182	20.469	82.3749	74.0865
205	308	6.94242	19.1246	84.0025	62.7587
207	308	7.97973	19.7514	78.1429	62.7587
206	308	7.86461	20.3286	77.8892	62.7587
208	309	7.40803	18.8743	82.3362	72.1322
208	312	7.23586	17.1975	82.3362	58.7433
207	312	6.75074	18.6883	78.1429	58.7433
215	350	7.58652	20.1472	70.8471	55.1356
213	350	6.43485	20.45	56.3387	55.1356
214	350	6.67354	20.6606	67.5356	55.1356
215	351	6.37947	19.1499	70.8471	39.7638
213	351	7.38139	20.5304	56.3387	39.7638
214	351	7.50481	20.9631	67.5356	39.7638
216	352	7.90875	18.4776	79.8266	34.7869
215	352	7.34646	19.0484	70.8471	34.7869
191	353	5.52773	17.1734	72.9256	31.533
216	353	4.82534	18.091	79.8266	31.533
193	353	6.76324	18.161	76.4245	31.533
192	353	6.30052	18.5145	65.8092	31.533
215	353	5.86708	18.7117	70.8471	31.533
259	354	6.97069	17.2664	74.7608	27.6562
216	354	6.32314	17.7574	79.8266	27.6562
234	354	7.00343	18.3368	83.0691	27.6562
258	354	7.86393	18.3891	83.5334	27.6562
191	354	7.36892	19.1683	72.9256	27.6562
215	354	7.4228	19.3917	70.8471	27.6562
259	355	7.61389	17.3031	74.7608	25.119
259	356	6.69839	16.6795	74.7608	26.9307
261	356	7.94362	16.9044	91.7076	26.9307
260	356	7.16788	17.1863	85.3396	26.9307
191	356	6.98343	18.4776	72.9256	26.9307
260	357	4.93117	16.3318	85.3396	26.6597
259	357	4.51361	16.5116	74.7608	26.6597
261	357	7.29335	16.8615	91.7076	26.6597
260	358	4.43298	15.8908	85.3396	26.9134
259	358	6.45261	16.2178	74.7608	26.9134
261	358	5.10068	17.0248	91.7076	26.9134
259	359	7.59466	16.5334	74.7608	27.2106
260	359	6.31655	16.9493	85.3396	27.2106
47	365	7.02301	14.5986	89.5266	28.9695
322	365	7.22655	14.7762	84.4954	28.9695
65	365	6.18495	14.976	89.4916	28.9695
46	365	5.35385	15.45	87.6475	28.9695
66	365	7.31976	15.948	86.4955	28.9695
47	366	5.04388	12.9431	89.5266	28.4729
65	366	4.85431	13.2296	89.4916	28.4729
89	366	7.31517	14.0867	90.8671	28.4729
321	366	7.2599	14.539	90.784	28.4729
322	366	6.2977	14.5623	84.4954	28.4729
46	366	5.71619	14.9129	87.6475	28.4729
49	366	7.77977	15.1184	94.3808	28.4729
66	366	7.79523	15.236	86.4955	28.4729
48	366	7.51997	15.7105	94.7174	28.4729
64	366	7.2717	16.0028	92.2201	28.4729
65	367	4.35974	12.6148	89.4916	28.4446
47	367	7.25727	13.4134	89.5266	28.4446
89	367	4.67704	14.2367	90.8671	28.4446
107	367	7.276	14.3208	86.4921	28.4446
49	367	6.43922	14.8507	94.3808	28.4446
90	367	6.04063	14.9217	96.3476	28.4446
88	367	7.95648	14.9461	90.1502	28.4446
91	367	5.81288	15.7736	94.4095	28.4446
64	367	6.38492	15.9708	92.2201	28.4446
48	367	7.87843	16.0276	94.7174	28.4446
65	368	7.42642	12.4685	89.4916	31.2148
90	368	7.2647	12.9857	96.3476	31.2148
64	368	7.68361	13.4069	92.2201	31.2148
49	368	4.94584	13.8082	94.3808	31.2148
89	368	7.70515	14.3269	90.8671	31.2148
48	368	7.78043	14.5727	94.7174	31.2148
261	368	7.86162	14.7283	91.7076	31.2148
91	368	4.8358	14.9313	94.4095	31.2148
92	368	7.77892	16.3332	97.9524	31.2148
133	368	7.67251	17.4081	93.9819	31.2148
91	369	7.71011	14.6185	94.4095	27.1816
131	371	7.26435	16.2266	85.6576	27.1115
107	371	7.22532	16.5884	86.4921	27.1115

### Sheet: Table 6e
Protein	Uniprot	Bait/Candidate
FOXK2	Q01167	Bait
H2AZ2 H2AFV H2AV	Q71UI9	Candidate
KANSL3 KIAA1310 NSL3 PRTD SI1	Q9P2N6	Candidate
KANSL1 CENP-36 KIAA1267 MSL1V1 NSL1	Q7Z3B3	Candidate
PHF20 C20orf104 GLEA2 HCA58 NZF TZP	Q9BVI0	Candidate
WDR5 BIG3	P61964	Candidate
PHF20L1 CGI-72	A8MW92	Candidate
KAT8 MOF MYST1 PP7073	Q9H7Z6	Candidate
OGT	O15294	Candidate
HCFC1 HCF1 HFC1	P51610	Candidate
KANSL2 C12orf41 NSL2	Q9H9L4	Candidate
MSL3B MSL3L2 MSL3P1	P0C860	Candidate
MCRS1 INO80Q MSP58	Q96EZ8	Candidate
MSL1 MSL1L1	Q68DK7	Candidate
MSL3 MSL3L1	Q8N5Y2	Candidate
MSL2 KIAA1585 MSL2L1 RNF184	Q9HCI7	Candidate
BRPF3 KIAA1286	Q9ULD4	Candidate
JADE2 KIAA0239 PHF15	Q9NQC1	Candidate
KAT7 HBO1 HBOa MYST2	O95251	Candidate
ING4 My036	Q9UNL4	Candidate
ING5	Q8WYH8	Candidate
MEAF6 C1orf149 CENP-28 EAF6	Q9HAF1	Candidate
EPC1	Q9H2F5	Candidate
DMAP1 KIAA1425	Q9NPF5	Candidate
ING3 HSPC301	Q9NXR8	Candidate
MBTD1	Q05BQ5	Candidate
KAT5 HTATIP TIP60	Q92993	Candidate
YEATS4 GAS41	O95619	Candidate
VPS72 TCFL1 YL1	Q15906	Candidate
EP400 CAGH32 KIAA1498 KIAA1818 TNRC12	Q96L91	Candidate
MRGBP C20orf20	Q9NV56	Candidate
BRD8 SMAP SMAP2	Q9H0E9	Candidate
RUVBL2 INO80J TIP48 TIP49B CGI-46	Q9Y230	Candidate
EPC2	Q52LR7	Candidate
RUVBL1 INO80H NMP238 TIP49 TIP49A	Q9Y265	Candidate
MORF4L2 KIAA0026 MRGX	Q15014	Candidate
MORF4L1 MRG15 FWP006 HSPC008 HSPC061 PP368	Q9UBU8	Candidate
TRRAP PAF400	Q9Y4A5	Candidate
ACTL6A BAF53 BAF53A INO80K	O96019	Candidate
